# Heparan sulfate-function is essential for Integrin-dependent cell-matrix interactions and regulates glycosaminoglycan synthesis synthesis through YAP

**DOI:** 10.64898/2026.01.08.697362

**Authors:** Ann-Christine Severmann, Christoph Waterkamp, Meike Buchholz, Isabel Adorf, Lutz Fleischhauer, Julius Sefkow-Werner, Katja Jochmann, Tatjana Holzer, Velina Bachvarova-Matic, Nina Schulze, Johannes Koch, Bent Brachvogel, Elisa Migliorini, Hauke Clausen-Schaumann, Perihan Nalbant, Daniel Hoffmann, Andrea Vortkamp

## Abstract

Extracellular matrix (ECM) is the main component of cartilage, making it an ideal environment to study cell-matrix interactions. Among ECM constituents, heparan sulfate (HS)-carrying proteoglycans (PGs) are of particular interest since they are not only structural components but are also involved in cell matrix adhesion and signalling processes. We previously demonstrated that transgenic mice with a clonal loss of HS synthesis in chondrocytes (*Col2-rtTA-Cre;Ext1^e2fl/e2f^*^l^) develop clusters of enlarged cells in the articular cartilage (AC), which are surrounded by a glycosaminoglycan (GAG)-rich ECM. This led to the questions how HS regulate the molecular composition and mechanical properties of the ECM, how they sense alterations in the HS structure and how they respond to it.

We stained tissue sections of *Col2-rtTA-Cre;Ext1^e2fl/e2f^* animals and detected increased levels of chondroitin sulfate (CS), Aggrecan (Acan), Perlecan (Pcan), Matrilin (Matn)-3 and-4, Collagen type II (Col2) and Col9, while Col12 was abolished in the HS-deficient clusters. We assessed the stiffness of the mutant matrix by Atomic Force Microscopy (AFM) and found that it was markedly softer than the surrounding, HS-containing tissue. Likely in response to this altered texture, HS-deficient clones showed increased protein levels of Integrin pathway components. To model a loss of HS-function *in vitro*, we treated murine embryonic fibroblasts (MEFs) with the HS-antagonist *Surfen*. Treatment during cell adhesion resulted in impaired cell-substrate adhesion, increased formation of filopodia-like membrane protrusions, decreased cell polarisation and migration, reduced formation of FA and SF, and a translocation of YAP into the cytoplasm. Similarly, we observed reduced cell polarisation in HS-deficient CHO pgsD-667 cells, which could not be rescued by external presentation of HS. When MEFs were treated with *Surfen* after the completion of the initial cell adhesion process, inhibition of HS-function led to an increased formation of FA and SF, in line with the increased levels of Integrin pathway components observed in HS-deficient chondrocytes *in vivo*. We detected high levels of Yes1-associated protein (YAP) in the HS-deficient clusters, and we investigated the effect of YAP modulation on high density micromass cultures from primary murine chondroprogenitors. YAP activation induced an increased GAG synthesis similar to Surfen, while YAP inactivation partially abolished the effect of Surfen, showing that YAP acts downstream of HS function and controls GAG synthesis.

Taken together, we demonstrated that HS-function is essential for Integrin-dependent cell-matrix interactions. Information on the impaired cell matrix adhesion upon loss of HS is conveyed into the nucleus via YAP, which at least partially controls the synthesis of GAGs in chondrocytes.
