## Supplementary File 02 for "Heparan sulfate-function is essential for Integrin-dependent cell-matrix interactions and regulates glycosaminoglycan synthesis synthesis through YAP"

### Sheet: Fig 4B
A	results statistical analysis					B	analysed data
	time [h]	comparison	pi [type]	Symbol			2 biological replicates, 3 wells per condition, 3 f.o.v. per well
	0.5	untreated:0	0.9985
	0.5	untreated:2.5	0.997
	0.5	untreated:5	1
	0.5	untreated:10	1
	0.5	0:2.5	0.915	#
	0.5	0:5	0.9995	##
	0.5	0:10	1	###
	0.5	2.5:5	0.4925
	0.5	2.5:10	0.971
	0.5	5:10	0.9525
	1	untreated:0	1
	1	untreated:2.5	1
	1	untreated:5	1
	1	untreated:10	1
	1	0:2.5	0.998	##
	1	0:5	1	###
	1	0:10	1	###
	1	2.5:5	0.4005
	1	2.5:10	0.985
	1	5:10	0.986
	2	untreated:0	0.996
	2	untreated:2.5	0.9995
	2	untreated:5	1
	2	untreated:10	1
	2	0:2.5	0.8865
	2	0:5	0.971	##
	2	0:10	1	###
	2	2.5:5	0.156
	2	2.5:10	1
	2	5:10	1
	16	untreated:0	0.5875
	16	untreated:2.5	0.5185
	16	untreated:5	0.1495
	16	untreated:10	0.8085
	16	0:2.5	0.923	#
	16	0:5	0.5855
	16	0:10	0.9815	##
	16	2.5:5	0.748
	16	2.5:10	0.483
	16	5:10	0.939
	24	untreated:0	0.568
	24	untreated:2.5	0.0825
	24	untreated:5	0.5995
	24	untreated:10	1
	24	0:2.5	0.6505
	24	0:5	0.8975
	24	0:10	1	###
	24	2.5:5	0.5275
	24	2.5:10	1
	24	5:10	0.9995

### Sheet: Fig. 4G, H
A	results statistical analysis					B	analysed data
	time [h]	Phenotype	pi [ctrl vs Surfen]	Symbol			time [h]	treatment	cell number
	0.5	Lamellipodium	0.994	##			0.5	DMSO control	250
	1.5	Lamellipodium	0.978	##				5µM Surfen	243
	0.5	Pseudopodia	0.719				1.5	DMSO control	250
	1.5	Pseudopodia	0.939	#				5µM Surfen	243
	0.5	Filopodia	0.945	#
	1.5	Filopodia	0.897				3 biological replicates, 2 wells per condition, 5 f.o.v. per well

### Sheet: Fig. 4I
A	results statistical analysis				B	analysed data
	time [h]	pi [ctrl vs Surfen]	Symbol			time [h]	treatment	cell with filopodia	analysed cells
	0.5	0.336				0.5	DMSO control	35	250
	1.5	0.895					5µM Surfen	55	243
						1.5	DMSO control	86	250
							5µM Surfen	104	243
						3 biological replicates, 2 wells per condition, 5 f.o.v. per well

### Sheet: Fig. 4J
A	results statistical analysis				B	analysed data
	Phenotype	pi [ctrl vs Surfen]	Symbol			treatment	cell number
	migrating	1	###			DMSO control	250
	polarising	1	###			5µM Surfen	243
						3 biological replicates, 2 wells per condition, 5 f.o.v. per well

### Sheet: Fig. 5H
A	results statistical analysis				B	analysed data
	condition 1	condition 2	pi [1 vs 2]	Symbol		condition	cell type	cell number
	RGD wt	RGD mutant	1	###		RGD	CHO wt	852
	RGD+iHS wt	RGD+iHS mutant	1	###			CHO mut	976
	RGD wt	RGD+iHS wt	1	###		RGD+iHS	CHO wt	949
	RGD mutant	RGD+iHS mutant	0.0565				CHO mut	1306
						3 biological replicates

### Sheet: Fig. 6B, D, F, G
A		results statistical analysis				B	analysed data
									cell number
	Staining	Condition	pi [ctrl vs Surfen]	Symbol			Staining	Condition	DMSO control	Surfen
	Paxillin	1h during adhesion	1	###			Paxillin	1h during adhesion	256	199
		24h during adhesion	0.899					24h during adhesion	117	151
		1h after adhesion	1	###				1h after adhesion	194	209
	Phalloidin	1h during adhesion	1	###			Phalloidin	1h during adhesion	191	167
		24h during adhesion	0.92	#				24h during adhesion	152	206
		1h after adhesion	1	###				1h after adhesion	208	251
	YAP	1h during adhesion	0.991	##			YAP	1h during adhesion	228	140
		24h during adhesion	1	###				24h during adhesion	296	204
		1h after adhesion	0.012					1h after adhesion	319	255
							3 biological replicates, 1 well per condition, 12 f.o.v. per well

### Sheet: Fig. 7C, E, G
A	results statistical analysis						B	analysed data
		control	treatment	pi [treatment vs control]	symbol			3-4 biological replicates, 4 wells per condition
	LPA	MeOH	25ÂµM LPA	0.25
		MeOH	50ÂµM LPA	0.391
		MeOH	100ÂµM LPA	0.933	#
		MeOH	200ÂµM LPA	0.994	##
	VP	DMSO low	7.5ÂµM Surfen	0.994	##
		DMSO low	5ÂµM VP	0.855
		DMSO low	10ÂµM VP	0.81
		DMSO low	20ÂµM VP	0.856
	S+VP	DMSO high	7.5ÂµM Surfen	0.98	##
		DMSO high	S + 5ÂµM VP	0.845
		DMSO high	S + 10ÂµM VP	0.719
		DMSO high	S + 20ÂµM VP	0.601
		7.5ÂµM Surfen	S + 5ÂµM VP	0.786
		7.5ÂµM Surfen	S + 10ÂµM VP	0.863
		7.5ÂµM Surfen	S + 20ÂµM VP	0.912	#
