## Supplementary File 03 for "Heparan sulfate-function is essential for Integrin-dependent cell-matrix interactions and regulates glycosaminoglycan synthesis synthesis through YAP"

### Sheet: Fig. S1
A
	zone	peak	Ext1e2fl/e2fl	Col2-rtTA-Cre;Ext1e2fl/e2fl	native tissue
	superficial	E1	79.69	133.19	4w
		E2	160.26	186.49
	middle	E1	108.77	183.84
		E2	166.71	287.83
	deep	E1	130.31	179.89
		E2	238.31	372.85
B
	zone	peak	Ext1+/+	Ext1gt/gt	native tissue
	territorial	E1	2.58	2.49	E15.5
		E2	4.78	5.12
	inter-territorial	E1	7.64	1.62
		E2	13.13	2.31

### Sheet: Fig. 02
	zone	peak	Ext1e2fl/e2fl	Col2-rtTA-Cre;Ext1e2fl/e2fl	post-fixed tissue
	superficial	E1	553.26	678.70	4w
		E2	1000	1260
	middle	E1	824.11	694.05
		E2	1540	1530
	deep	E1	620.24	641.01
		E2	1080	1300
	HS-deficient cluster	E1		281.52
		E2		670.42

### Sheet: Fig 4B
A	cell numbers
		10µM		5µM		2.5µM		DMSO control			untreated
		mean	stdev	mean	stdev	mean	stdev	mean	stdev		mean	stdev
	0.5h	21.7778	13.444	39.1667	17.8758	45.8333	41.44	90.8333	26.3774		191.333	58.8671
	1h	52	13.8388	77.1667	17.2907	79.9444	37.7421	164.278	39.7528		277	75.2944
	2h	163.333	46.578	233.222	65.2106	233.944	40.843	264.778	22.8489		316.722	36.6202
	16h	375	73.0455	444.611	110.929	400.222	117.069	475	124.73		436.389	137.241
	24h	335.278	59.9345	442.444	70.9794	462.722	65.9146	495.278	106.208		467.778	58.4157
B	normalised to DMSO control
		10µM		5µM		2.5µM		DMSO control
		mean	stdev	mean	stdev	mean	stdev	mean	stdev
	0.5h	0.239755	0.148007	0.431193	0.196798	0.504587	0.456221	1	0.290393
	1h	0.316537	0.08424	0.469733	0.105253	0.486642	0.229745	1	0.241985
	2h	0.616869	0.175914	0.880822	0.246284	0.88355	0.154254	1	0.0862948
	16h	0.789474	0.15378	0.936023	0.233535	0.842573	0.246461	1	0.26259
	24h	0.676949	0.121012	0.893326	0.143312	0.934268	0.133086	1	0.214442

### Sheet: Fig 4G, H, I, J
	t=0.5h
	%	DMSO control			5µM Surfen
		Lamellipodia	Pseudopodia	Filopodia	Lamellipodia	Pseudopodia	Filopodia
	mean	78.11	27.35	14.36	52.76	33.65	25.52
	stdev	26.47	8.905	4.088	3.822	4.293	4.569
	t=1.5h
	%	DMSO control			5µM Surfen
		Lamellipodia	Pseudopodia	Filopodia	Lamellipodia	Pseudopodia	Filopodia
	mean	53.28	73.72	33.32	38.78	57.1	45.64
	stdev	21.97	7.679	6.209	16.86	4.16	1.744
	filopodia
	cell no.	t=0.5h		t=1.5h
		DMSO control	5µM Surfen	DMSO control	5µM Surfen
	mean	4.66	4.884	4.752	5.34
	stdev	0.4074	0.8868	0.3956	0.3288
	timelapse
	%	DMSO control		5µM Surfen
		polarising	migrating	polarising	migrating
	mean	29.9	7.645	16.87	1.052
	stdev	11.5	0.8479	3.518	1.822

### Sheet: Fig. 5H
	Ellipticity
		RGD		RGD + iHS
		CHO WT	CHO pgsD-677	CHO WT	CHO pgsD-677
	mean	0.6249	0.804	0.7243	0.8011
	stdev	0.07822	0.03502	0.05958	0.03657

### Sheet: Fig. 6B, D, F, G
FA
	%	1h during adhesion		24h during adhesion			1h after adhesion
		DMSO control	5µM Surfen	DMSO control	5µM Surfen		DMSO control	5µM Surfen
	Mean	68.43	34.15	48.17	38.62		48.5	65.98
	stdev	9.594	6.078	32.43	28.74		23.53	22.4
SF
	%	1h during adhesion		24h during adhesion			1h after adhesion
		DMSO control	5µM Surfen	DMSO control	5µM Surfen		DMSO control	5µM Surfen
	Mean	57.46	23.56	80.09	73.52		69.52	84.93
	stdev	0.8156	5.077	7.48	13.61		6.607	6.845
nYAP
	%	1h during adhesion		24h during adhesion			1h after adhesion
		DMSO control	5µM Surfen	DMSO control	5µM Surfen		DMSO control	5µM Surfen
	Mean	61.73	41.21	71.21	41.58		71.54	73.62
	stdev	7.807	18.97	9.361	7.745		3.545	9.988

### Sheet: Fig. 7C, E, G
LPA
		25µM LPA	50µM LPA	100µM LPA	200µM LPA	normalised to MeOH control
	Mean	0.9264	1.168	1.585	2.158
	stdev	0.0745	0.2565	0.1755	0.3085
VP
		7.5µM Surfen	5µM VP	10µM VP	20µM VP	normalised to DMSOlow control
	Mean	2.186	0.6475	0.71	0.6714
	stdev	0.5957	0.3052	0.3229	0.3381
VP
		7.5µM Surfen (S)	S + 5µM VP	S + 10µM VP	S + 20µM VP	normalised to DMSOhigh control
	Mean	2.688	1.785	1.502	1.403
	stdev	1.801	0.9162	0.4739	0.424
